# Crystallographic Ensembles Reveal the Structural Basis of Binding Entropy in SARS-CoV2 Macrodomain

**DOI:** 10.1101/2025.11.25.690589

**Authors:** Louella Seo, Ian Farran, Ahmed Aslam, Xinyun Li, Priyadarshini Jaishankar, Alan Ashworth, James S. Fraser, Adam R. Renslo, Stephanie A. Wankowicz

## Abstract

Structure-based drug design has traditionally focused on optimizing static, enthalpic interactions between ligands and proteins or on displacing binding site solvent molecules to entropically favor binding. A potentially large contributor to binding thermodynamics is the difference in conformational entropy of the protein upon binding a ligand; however, this has been difficult to quantify especially in high throughput. Here, through multiconformer ensemble modeling of hundreds of ligand-bound SARS-CoV-2 Macrodomain (Mac1) X-ray structures, we show how ligand binding reorganizes both protein conformational entropy and water molecules. By applying an optimal transport–based clustering algorithm, we show how specific protein–ligand interactions patterns drive the magnitude and spatial redistribution of conformational entropy and solvent networks. Using isothermal titration calorimetry (ITC), we demonstrate a correlation between experimental binding thermodynamics and conformational entropy estimated from structural ensemble models, showing that increased conformational heterogeneity and a less connected hydrogen-bonded water network lead to more entropic binding. These results establish a framework for extracting thermodynamically meaningful information from crystallographic ensembles, enabling the integration of entropic effects into prospective, ensemble-aware drug discovery.
