## Supplementary Table 1 for "Crystallographic Ensembles Reveal the Structural Basis of Binding Entropy in SARS-CoV2 Macrodomain"

### Sheet: output_mac1_smiles_updated_exac
Dataset_ID	Occupancy	Cluster ID	AVI-ID	Compound	PDB_ID	SMILES
x3403	0.88	N/A	AVI-0000667	Z7703963256	5SRY	O=C1CCCN1NC2=C3C=CNC3=NC=N2
x4231	0.36/0.34	N/A		Z5398393122	5SS9	OC(=O)CC(NC(=O)C=1N=CN=C2NC=CC12)C=3C=CC(Br)=CC3
x3545	0.22	N/A	AVI-0003367	RLA-5721	7HC4	O=C1CCCN1NC2=NC=NC3=C2C4=C(C(NC(OCC)=O)=CC=C4)N3
x3870	0.58	19	AVI-0003765	Z8368852230	7HC5	C[C@@H]1CCC(=O)N1NC1=NC=NC2=C1C1=CC=C(F)C=C1N2
x3928	0.8	19	AVI-0003765	Z8368852230	7HC5	C[C@@H]1CCC(=O)N1NC1=NC=NC2=C1C1=CC=C(F)C=C1N2
x3871	0.54	N/A	AVI-0003764	Z8368847510	7HC6	C[C@H]1CCC(=O)N1NC1=NC=NC2=C1C1=CC=C(F)C=C1N2
x3896	0.47	14	AVI-0004051	RLA-5783	7HC7	O=C1CCCN1NC2=NC=NC3=C2C4=CC=CC(NC(NC5CC5)=O)=C4N3
x3933	0.5	N/A	AVI-0003763	Z8368853803	7HC9	FC1=CC=C2C(=C1)NC1=NC=NC(NN3[C@H](C4=CC=CC=C4)CCC3=O)=C21
x4042	0.5/0.19	N/A	AVI-0003762	Z8368853007	7HC9	FC1=CC=C2C(=C1)NC1=NC=NC(NN3[C@@H](C4=CC=CC=C4)CCC3=O)=C21
x4393	0.8	N/A	AVI-0004636	RLA-5969	7HCA	O=C1CCC(C)(C)N1NC2=NC=NC3=C2C4=C(N3)C=C(F)C=C4
x2456	1	N/A	AVI-0000303	Z2357395689	7HCD	CC1CCC(CN1C(=O)C=2C=CC=3NC(=O)COC3C2)C(=O)O
x2468	1	44	AVI-0000313	Z1129899617	7HCF	OCC(CC=1C=CC=CC1)NC=2N=CN=C3NC=CC23
x2473	0.37/0.32	N/A	AVI-0000317	Z31239109	7HCH	CC=1SC=2N=CN=C(SC=3C=CC=CC3C(=O)O)C2C1C
x2478	1	N/A	AVI-0000321	Z85923118	7HCI	CC1=C(C)C=2C(N)=NC=NC2N1CC=3C=CC=CC3
x2486	0.27/0.46	N/A	AVI-0000328	Z1445218850	7HCJ	CC(CNC(=O)C=1C=CC=2NC(=O)CCC2C1)C(=O)O
x2488	1	N/A	AVI-0000329	Z1952737422	7HCK	CC=1C=CC=2OC(CCC2C1)C(=O)NC3=NN=C4CCCCN34
x2501	1	N/A	AVI-0000341	Z5892339618	7HCL	CC1=CC=2C(=O)N(CCN3C(=O)C=4C=CC=CC4S3(=O)=O)N=NC2S1
x2509	1	N/A	AVI-0000348	Z3523484522	7HCM	CC1CCN(CC1C(=O)O)C(=O)C=2C=CC=3N(C)C(CO)=NC3C2
x2441	1	N/A	AVI-0000288	Z1449599491	7HCN	OC(=O)C(C=1C=CC=CC1)N2SC=3C=CC=CC3C2=O
x2506	0.46/0.21	N/A	AVI-0000345	Z5892339690	7HCQ	CNC=1C=CC(NS(=O)(=O)C2=CC=3C=CC=C(C)C3S2)=CN1
x3294	0.53/0.40	N/A	AVI-0000611	ZINC000428229017	7HCR	NC(=O)[C@@]1(O)CCN(c2ncnc3[nH]ccc23)C1
x3296	0.47	N/A	AVI-0000612	ZINC000490085051	7HCT	CC[C@]1(O)CCN(c2ncnc3[nH]ccc23)C1
x3298	0.55	N/A	AVI-0000616	ZINC001529146225	7HCU	O[C@@H]1CN(c2ncnc3[nH]ccc23)C[C@H]1F
x3508	1	N/A	AVI-0001444	RLA-5679	7HCW	O[C@H]1COC[C@@H]1NC2=NC=NC3=C2C=CN3
x3532	0.46/0.27	11	AVI-0003571	RLA-5703	7HCX	OC1(CCC1)CNC2=C(C(C)=CN3)C3=NC=N2
x3510	0.48/0.19	10	AVI-0001445	RLA-5681	7HD6	OC(C)(C)[C@@H]1CCCN1C2=NC=NC3=C2C=CN3
x3618	0.38/0.23	5	AVI-0003718	Z8304103448	7HDC	OCC(NC=1N=CN=C2NC=CC12)C(O)C=3C=CC(Cl)=CC3
x3619	0.54	N/A	AVI-0003719	Z3562305782	7HDD	CC(C)(C)C1CCC(CO)N(C1)C=2N=CN=C3NC=CC23
x3620	0.87	N/A	AVI-0003720	Z3394383189	7HDE	OC[C@@H]1C[C@@H]2CCC[C@@H]2N1C=3N=CN=C4NC=CC34
x3622	0.57	44	AVI-0003722	Z3833943504	7HDG	CC(C)(C)[C@@H]1CCN([C@H](CO)C1)C=2N=CN=C3NC=CC23 |&1:4,8,r|
x3626	0.62	N/A	AVI-0003726	Z2689777575	7HDH	CC1(C)CCC(CO)N(C1)C=2N=CN=C3NC=CC23
x3633	0.77	N/A	AVI-0003734	Z4026933983	7HDN	OCCC(CO)NC=1N=CN=C2NC=CC12
x3675	0.68	N/A	AVI-0003658	Z3393393588	7HE4	OCC(CC1OCCO1)NC=2N=CN=C3NC=CC23
x3700	0.24/0.42	5	AVI-0003683	Z1801708926	7HEL	CC=1C=CC(CC(CO)NC=2N=CN=C3NC=CC23)=CC1
x3701	0.52/0.30	5	AVI-0003684	Z2347800882	7HEM	CC=1C=CC(CC(CO)NC=2N=CN=C3NC=CC23)=CC1C
x3528	0.53/0.18	11	AVI-0001507	RLA-5699	7HEN	OC[C@H]1CCCN1C2=C3C(NC=C3)=NC=N2
x3702	0.78	40	AVI-0003685	Z1192156259	7HEN	OCC1CCCN1C=2N=CN=C3NC=CC23
x3707	0.51	44	AVI-0003690	Z2365172086	7HEQ	OCC(CC1CCCCC1)NC=2N=CN=C3NC=CC23
x3710	0.71	9	AVI-0003693	Z3396023910	7HET	OCC(NC=1N=CN=C2NC=CC12)C3CCC=4C=CC=CC34
x3712	0.63	N/A	AVI-0003695	Z1348413840	7HEU	CCC(CC)(CO)NC=1N=CN=C2NC=CC12
x3713	0.41	N/A	AVI-0003696	Z1918563979	7HEV	OCC(CC=1C=CC=CN1)NC=2N=CN=C3NC=CC23
x3714	0.72	N/A	AVI-0003697	Z1408596227	7HEW	CCC(C)(CO)NC=1N=CN=C2NC=CC12
x3861	0.8	N/A	AVI-0003761	RLA-5751	7HF1	Cc1c[nH]c2ncnc(NCC3(O)CCCCC3)c12
x3902	0.84	N/A	AVI-0004062	Z4417828336	7HF2	CC(O)C1CCCN1C=2N=CN=C3NC=CC23
x3864	0.58	N/A	AVI-0004064	Z3395561282	7HF3	C[C@@H]1CCN([C@H](CO)C1)C=2N=CN=C3NC=CC23 |&1:1,5,r|
x3898	0.74	N/A	AVI-0003758	RLA-5748	7HF5	Cc1c[nH]c2ncnc(NCC(C)(C)O)c12
x3900	0.51	11	AVI-0003760	RLA-5750	7HF6	Cc1c[nH]c2ncnc(NCC3(O)CCCC3)c12
x4022	0.59	N/A	AVI-0004195	RLA-5828	7HFA	CC1=CNC2=NC=NC(NCC3(O)CCSCC3)=C21
x3975	0.66	N/A	AVI-0004331	Z8647058290	7HFB	CC1CCC(O)(CNC=2N=CN=C3NC=C(C)C23)CC1
x3924	0.78	N/A	AVI-0004126	Z8368616805	7HFC	CC(C)(O)C1N(CCC1(C)C)C=2N=CN=C3NC=CC23
x4037	0.49/0.48	N/A	AVI-0004127	Z8368643715	7HFD	CC(C)(O)C1C2CCCCC2CN1C=3N=CN=C4NC=CC34
x3926	0.83	N/A	AVI-0004128	Z8368643130	7HFE	CC(C)(O)C1C2CCC2CN1C=3N=CN=C4NC=CC34
x4172	0.66	20	AVI-0004307	Z1039091698	7HFF	CC1CCCC(O)(CNC=2N=CN=C3NC=CC23)C1
x4216	0.51	N/A	AVI-0004308	Z2615774479	7HFG	OC1(CNC=2N=CN=C3NC=CC23)CCC(F)(F)CC1
x4176	0.67	N/A	AVI-0004311	Z3714750075	7HFH	OC1(CNC=2N=CN=C3NC=CC23)CCCOC1
x4177	0.71	23	AVI-0004312	Z2616092682	7HFI	CC1CCC(O)(CNC=2N=CN=C3NC=CC23)CC1
x4178	0.59	N/A	AVI-0004313	Z4456145668	7HFJ	OC1(CNC=2N=CN=C3NC=CC23)COC4CC1C4
x4179	0.47	34	AVI-0004314	Z1119710366	7HFK	OC1(CNC=2N=CN=C3NC=CC23)CCOCC1
x4184	0.59	34	AVI-0004319	Z1238994783	7HFL	OC1(CNC=2N=CN=C3NC=CC23)CCSCC1
x4174	0.63	N/A	AVI-0004309	Z1765438036	7HFO	OC1(CNC=2N=CN=C3NC=CC23)CCCC(C1)C(F)(F)F
x4183	0.74	34	AVI-0004318	Z1765463676	7HFP	CN(CC1(O)CCOCC1)C=2N=CN=C3NC=CC23
x4340	0.6	40		Z4119619460	7HFS	OCC1C=CCCN1C=2N=CN=C3NC=CC23
x2824	0.32	N/A	AVI-0000411	RLA-5549	7HHS	O=C1CCCN1NC2=NC=NC(NC3=CC(C=NN4)=C4C=C3)=C2
x3239	0.27/0.35	N/A	AVI-0000528	Z4414574579	7HHU	OC(=O)CC(NC(=O)C=1C=NC=C2CCCC21)C=3C=CC(F)=CC3F
x3245	0.62/0.21	N/A	AVI-0000527	Z4323034281	7HHV	OC(=O)CC(NC(=O)C1=CC=CC2=NC=NN12)C=3C=CC(F)=CC3F
x3422	0.46/0.23	3	AVI-0000724	Z7703988206	7HHW	IC1=CNC=2N=CN=C(NN3C(CCC3=O)C4=CC=CS4)C12
x3430	0.08/0.63	N/A	AVI-0000729	Z7703988331	7HHX	NC(=O)C1=CNC=2N=CN=C(NN3C(CCC3=O)C4=CC=CS4)C12
x3481	0.56/0.36	3	AVI-0000737	Z7703988868	7HI5	O=C1CCC(N1NC=2N=CN=C3NC=4C=CC=CC4C23)C5=CC=CS5
x3955	0.51/0.36	13	AVI-0004099	RLA-5789	7HI6	CC(C)[C@H](CO)Nc1ncnc2[nH]c(c3cc[nH]n3)cc12
x3967	0.27/0.39	13	AVI-0004197	RLA-5830	7HI7	OC[C@@H](C(C)C)NC1=NC=NC2=C1C3=C(C(N)=CC=C3)N2
x4237	0.51	12		Z7691912366	7IIX	CC=1N=C(C(=O)NC(CC(=O)O)C=2C=CC(Br)=CC2)C=3C=CNC3N1
x4238	0.37/0.36	N/A		Z8598075283	7IIY	CC1=CNC=2N=CN=C(C(=O)NC(CC(=O)O)C=3C=CC(Br)=CC3)C12
x4240	0.62	12		Z8598075284	7IJ0	CC=1C=C(Br)C=CC1C(CC(=O)O)NC(=O)C=2N=CN=C3NC=CC23
x3293	0.33/0.46	N/A	AVI-0000534	Z7140509078	7IJ6	CC=1C=CC(=CC1)C(CC(=O)O)NC(=O)C=2N=CN=C3NC=CC23
x3208	0.89	N/A	AVI-0000607	ZINC000082200734	9D6B	CC(C)(O)[C@H]1CCCN1c1ncnc2[nH]ccc12
x3525	0.83	31	AVI-0001504	RLA-5696	9D6H	OC[C@@H](C(C)C)NC1=C2C(NC=C2)=NC=N1
x3640	0.19	5	AVI-0003640	Z1554762348		OCC(CC=1C=CC(F)=CC1)NC=2N=CN=C3NC=CC23.OC(=O)C(F)(F)F
x3409	0.51	9	AVI-0000672	Z7703988396		Cl.NC=1N=C(NN2C(CCC2=O)C=3C=CC=CC3)C=4C=CNC4N1
x4160	0.54	18	AVI-0004335	RLA-5905		CC(C)[C@H](CO)Nc1ncnc2[nH]c(c3ccccc3Cl)cc12
x3408	0.51	N/A	AVI-0000671	Z7703984646		Cl.CC1CCC(=O)N1NC=2N=C(Cl)N=C3NC=CC23
x3551	0.45	N/A	AVI-0001491	RLA-5683		O=C1CCCN1NC2=C(C3=NC=CC=C3C)C=NC=N2
x3234	0.21	N/A	AVI-0000551	Z7534232265		COC=1C=CC(=CC1)C(CC(=O)O)NC(=O)C=2C=CC=C3NC=NC23
x3711	0.37	N/A	AVI-0003694	Z2979007521		NC=1N=C(NC(CO)CC=2C=CC=CC2)C=3C=CNC3N1
x3540	1	N/A	AVI-0003365	RLA-5711		O=C1CCCN1NC2=C(C3=CN=NN3CC4=C(C#N)C=CC=C4)C=NC=N2
x3539	1	N/A	AVI-0003364	RLA-5710		O=C1CCCN1NC2=C(C3=CN=NN3CC4=CC=CC=C4)C=NC=N2
x3400	0.41	9	AVI-0000664	Z7703987930		Cl.FC=1C=CC2=C(C1)NC=3N=CN=C(NN4C(CCC4=O)C=5C=CC=CC5)C23
x3961	0.44	23	AVI-0004191	RLA-5824		CC([C@H]1CCCN1C2=NC=NC3=C2NC=C3)(O)C
x4091	0.34	N/A	AVI-0004225	RLA-5860		CC(C)[C@H](CO)NC1=NC=NC2=C1C(C#CCOCC3=C(F)C=CC=C3)=CN2
x3683	0.47	N/A	AVI-0003667	Z2218096160		CCC(NC=1N=CN=C2NC=CC12)C(C)(C)O.OC(=O)C(F)(F)F
x3942	0.49	N/A	AVI-0004112	RLA-5814		O=C1CCC(C)(C)N1NC2=NC=NC=C2C3=C(Cl)C=CC=N3
x3413	0.37	N/A	AVI-0000677	Z7703963128		COC(C1=C(Br)C2=C(NN3CCCC3=O)N=CN=C2N1)=O
x3966	0.55	N/A	AVI-0004196	RLA-5829		NC1=CC=CC2=C1NC3=C2C(N4CCC[C@@H]4CO)=NC=N3
x3597	0.51	N/A	AVI-0003698	Z1129899687		OCC(CC=1C=CC=CC1)NC=2N=CN=C3NN=CC23
x4318	0.47	12		Z8727394397		O=C(NC(CC1=NN=CN1)C=2C=CC=CC2)C=3N=CN=C4NC=CC34
x4371	0.46	18	AVI-0004682	RLA-5993		CC(C)[C@H](CO)NC1=C2C(NC(C3=CC(N)=CC=C3)=C2)=NC=N1
x3927	0.49	27	AVI-0004129	Z8535460903		OC1CNC(=O)C1NC=2N=CN=C3NC=4C=C(F)C=CC4C23
x3768	0.45	38	AVI-0003635	Z2273992868		CCC(NC=1N=CN=C2NC=CC12)C(C)O.OC(=O)C(F)(F)F
x3996	0.37	N/A		Z8613247244		CC1(CCNC1=O)NC=2N=CN=C3NC=4C=C(F)C=CC4C23
x3416	0.4	N/A	AVI-0000718	Z7703984723		CC1CCC(=O)N1NC=2N=C(Cl)N=C3NC=C(C23)C(F)(F)F
x4394	0.55	N/A	AVI-0004678	RLA-5989		CC(C)[C@H](CO)NC1=C2C(NC(C3=C(F)C=CC=C3)=C2)=NC=N1
x3231	0.44	N/A	AVI-0000556	Z7534232386		CCOC(=O)CC(NC(=O)C=1C=CN=C2NC(O)=NC12)C=3C=CC(F)=CC3
x2466	1	N/A	AVI-0000311	Z1027970562		COC=1C=CC(NC(=O)NC2CCCC2)=CC1N3N=NN=C3C
x3615	0.46	N/A	AVI-0003715	Z8403821675		OCC(NC=1N=CN=C2NC=CC12)C=3C=CC=CC3.OC(=O)C(F)(F)F
x3676	0.46	N/A	AVI-0003659	Z1272774559		OCC(NC=1N=CN=C2NC=CC12)C3=CC=CO3.OC(=O)C(F)(F)F
x4067	0.39	N/A	AVI-0004279	Z4391365506		OCC1CN(CCS1(=O)=O)C=2N=CN=C3NC=4C=CC=CC4C23
x3704	0.37	N/A	AVI-0003687	Z2973690866		OCC(NC=1N=CN=C2NC=CC12)C(O)C3CCCCC3.OC(=O)C(F)(F)F
x4162	0.42	N/A	AVI-0004337	RLA-5907		Brc1ccc2c(c1)[nH]c1ncnc(N3CC4CC(C3)CC(=O)C4)c21
x3983	0.39	13	AVI-0004211	RLA-5849		OC[C@@H](C(C)C)NC1=NC=NC2=C1C=C(C3=CC=CC=C3)N2
x4014	0.55	20	AVI-0004116	RLA-5820		Cc1ccc(CC(=O)Nc2ncnc3[nH]ccc23)cc1
x4357	0.46	21		Z7753787342		FC=1C=CN=C(CNC(=O)C=2N=CN=C3NC=CC23)C1
x4356	0.48	21		Z7668984239		ClC=1C=CC=C(CNC(=O)C=2N=CN=C3NC=CC23)N1
x4349	0.44	21		Z7675346849		O=C(NCC=1N=CC=CN1)C=2N=CN=C3NC=CC23
x3684	0.46	41	AVI-0003668	Z2700665677		CC(C)CCC(CO)NC=1N=CN=C2NC=CC12.OC(=O)C(F)(F)F
x3685	0.5	N/A	AVI-0003669	Z1173749599		CC(C(CO)NC=1N=CN=C2NC=CC12)C=3C=CC=CC3.OC(=O)C(F)(F)F
x3414	0.5	N/A	AVI-0000678	Z7703984576		Cl.CC1CCC(=O)N1NC=2N=C(Cl)N=C3NC(C)=C(C)C23
x3644	0.5	N/A	AVI-0003644	Z2506392620		OCC(CC#C)NC=1N=CN=C2NC=CC12.OC(=O)C(F)(F)F
x3674	0.46	N/A	AVI-0003657	Z2613679362		CN1C=C(CC(CO)NC=2N=CN=C3NC=CC23)C=N1.OC(=O)C(F)(F)F
x3249	0.49	N/A	AVI-0000552	Z7534232283		CSC=1C=CC(=CC1)C(CC(=O)O)NC(=O)C=2C=CN=C3CCCC32
x3665	0.35	N/A	AVI-0003647	Z8304103442		OCC(CC=1C=CC=CC1)NC=2N=CN=C3NC=4C=CC=CC4C23.OC(=O)C(F)(F)F
x3523	0.59	N/A	AVI-0001502	RLA-5694		O=C1NCC[C@@H]1NC2=NC=NC3=C2C=CN3
x3444	0.46	6	AVI-0000706	Z7703984259		Cl.CC(C)(C)OC(=O)C1=CC=2C(NN3C(CCC3=O)C4=CC=CS4)=NC=NC2N1
x3424	0.41	9	AVI-0000679	Z7703987802		Cl.FC(F)(F)C1=CNC=2N=C(Cl)N=C(NN3C(CCC3=O)C=4C=CC=CC4)C12
x3517	0.31	11	AVI-0001495	RLA-5688		OC1(CC1)CNC2=C(C(Br)=CN3)C3=NC=N2
x3273	0.41	13	AVI-0000501	Z2365086183		O[C@@H]1COC[C@H]1NC=2N=CN=C3NC=4C=C(F)C=CC4C23 |&1:1,5,r|
x4159	0.5	18	AVI-0004334	RLA-5904		CC(C)[C@H](CO)Nc1ncnc2[nH]c(c3ccsc3)cc12
x4166	0.53	18	AVI-0004370	RLA-5916		CC(C)[C@H](CO)NC1=NC=NC2=C1C=C(C3=C(C)C=CC=C3)N2
x4112	0.47	20	AVI-0004270	RLA-5876		O=C(C1=CC=CC=C1)NCC2=C3C(NC=C3)=NC=N2
x3638	0.56	41	AVI-0003638	Z2614259710		OCC(NC=1N=CN=C2NC=CC12)C3CCC3.OC(=O)C(F)(F)F
x3645	0.38	43	AVI-0003645	Z1929795011		OCC(NC=1N=CN=C2NC=CC12)C3CCCO3.OC(=O)C(F)(F)F
x3602	0.52	44	AVI-0003703	Z8403628632		OCC(CC1=CN=CS1)NC=2N=CN=C3NC=CC23.OC(=O)C(F)(F)F
x3974	0.49	N/A	AVI-0004330	Z8647058293		CC1=CNC2=NC=NC(N[C@@H](CO)[C@@H](C)CC)=C21
x3260	0.42	N/A	AVI-0000571	Z7534233050		NC(=O)C[C@H](NC(=O)C=1C=NC=C2N=CNC12)C=3C=CC=CC3
x3696	0.58	N/A	AVI-0003679	Z1577061999		OCC(NC=1N=CN=C2NC=CC12)C3CCOC3.OC(=O)C(F)(F)F
x3678	0.42	N/A	AVI-0003662	Z1514111782		OCC(CC1CC1)NC=2N=CN=C3NC=CC23.OC(=O)C(F)(F)F
x3513	1	N/A	AVI-0001492	RLA-5684		OC1(CNC2=C3C(Br)=CNC3=NC=N2)COC1
x4011	0.22/0.28	N/A	AVI-0004101	RLA-5810		OC1(CNc2ncnc3[nH]c(I)cc23)CCC1
x4082	0.47	N/A	AVI-0004291	Z5321534806		OCCC1N(CCNC1=O)C=2N=CN=C3NC=4C=C(F)C=CC4C23
x3709	0.53	N/A	AVI-0003692	Z1359569010		OCC1(CCCC1)NC=2N=CN=C3NC=CC23.OC(=O)C(F)(F)F
x3667	0.32/0.28	5	AVI-0003650	Z1272770097		OCC(CC1=CNC=2C=CC=CC12)NC=3N=CN=C4NC=CC34.OC(=O)C(F)(F)F
x3885	0.54	15	AVI-0004095	RLA-5779		OC(C)(C)[C@H]1CCCN1C2=C3C(NC(C4=CC=CS4)=C3)=NC=N2
x3609	0.51	23	AVI-0001445	Z8400904282		CC(C)(O)[C@@H]1CCCN1C=2N=CN=C3NC=CC23.OC(=O)C(F)(F)F
x3630	0.54	38	AVI-0003730	Z8403821664		C[C@@H](O)[C@H](CO)NC=1N=CN=C2NC=CC12.OC(=O)C(F)(F)F
x3686	0.58	38	AVI-0003670	Z1446850150		OCC1(CCC1)NC=2N=CN=C3NC=CC23.OC(=O)C(F)(F)F
x3427	0.48	N/A	AVI-0000680	Z7703984510		Cl.CC1CCC(=O)N1NC=2N=C(Cl)N=C3NC=C(Br)C23
x3233	0.56	N/A	AVI-0000537	Z7534231671		FC=1C=CC2=C(C1)NC=3N=CN=C(NC4COCC4=C)C23
x4341	0.43	N/A		Z2689779362		CN1CCC(NC=2N=CN=C3NC=CC23)C1=O
x3769	0.58	N/A	AVI-0003649	Z2180135484		OCC(NC=1N=CN=C2NC=CC12)C3CCCC3.OC(=O)C(F)(F)F
x4105	0.49	N/A	AVI-0004265	RLA-5871		O=C1CCCN1NC2=C3C(NC(C4=CC=NN4)=C3)=NC=N2
x3899	0.61	9	AVI-0003759	RLA-5749		Cc1c[nH]c2ncnc(NC(c3ccccc3)C3(O)CC3)c12
x3646	0.26/0.43	10	AVI-0003646	Z1039059038		OC1CCCN(C1)C=2N=CN=C3NC=CC23.OC(=O)C(F)(F)F
x3739	0.54	14	AVI-0003620	RLA-5740		O=C1CCCN1NC2=NC=NC3=C2C4=C(C(NC([C@@H]5NCCC5)=O)=CC=C4)N3
x3604	0.56	44	AVI-0003705	Z8400904325		OCC(CC=1C=COC1)NC=2N=CN=C3NC=CC23.OC(=O)C(F)(F)F
x4239	0.32/0.21	N/A		Z8598075280		OC(=O)CC(NC(=O)C=1N=CN=C2N=CNC12)C=3C=CC(Br)=CC3
x3425	0.5	N/A	AVI-0000726	Z7703963142		FC(F)(C1=CNC2=NC(Cl)=NC(NN3CCCC3=O)=C12)F
x4009	0.54/0.22	6	AVI-0004107	RLA-5808		CC(C)C1CCC(=O)N1Nc1ncnc2[nH]c(c3cccs3)cc12
x4052	0.48	14	AVI-0004206	RLA-5844		O=C(NCC)NC1=C2C(C(C(NN3C(C)(C)CCC3=O)=NC=N4)=C4N2)=CC=C1
x4169	0.6	18	AVI-0004368	RLA-5919		CC(C)[C@H](CO)NC1=NC=NC2=C1C=C(C3=C([N+]([O-])=O)C=CC=C3)N2
x3884	0.58	18	AVI-0004094	RLA-5778		CC(C)[C@H](CO)NC1=C2C(NC(C3=CC=CS3)=C2)=NC=N1
x3441	0.55	N/A	AVI-0000741	Z7703984169		CC(C)(C)OC(=O)C1=CC=2C(NN3C(CCC3=O)C=4C=CC=CC4)=NC=NC2N1
x3688	0.56	N/A	AVI-0003671	Z2613191312		CN(C)CC(CO)NC=1N=CN=C2NC=CC12.OC(=O)C(F)(F)F
x3770	0.57	N/A	AVI-0003661	Z1509303052		OC1CCN(C1)C=2N=CN=C3NC=CC23.OC(=O)C(F)(F)F
x4070	0.58	N/A	AVI-0004281	Z5061571496		FC=1C=CC2=C(C1)NC=3N=CN=C(N4CC5CC4CS(=O)C5)C23
x3606	0.54	N/A	AVI-0003707	Z8403626475		OCC1CC2(CN1C=3N=CN=C4NC=CC34)CCOCC2.OC(=O)C(F)(F)F
x3601	0.59	N/A	AVI-0003702	Z8403628835		OC[C@H]1CC2(CN1C=3N=CN=C4NC=CC34)OCCO2.OC(=O)C(F)(F)F
x3524	0.64	N/A	AVI-0001503	RLA-5695		O=C1NCC[C@H]1NC2=NC=NC3=C2C=CN3
x3577	0.51	N/A	AVI-0003362	RLA-5708		O=C1CCCN1NC2=C(C3=CN(CCO)N=N3)C=NC=N2
x4379	0.57	2		Z1983752112		C1CN(CC1C=2C=CC=CN2)C=3N=CN=C4NC=CC34
x4362	0.67	2		Z8773349070		O=C(NCC1=CC(=O)C=CN1)C=2N=CN=C3NC=CC23
x3465	0.37	3	AVI-0000688	Z7703986663		Cl.ClC1=CC=2C(NN3C(CCC3=O)C4=CC=CS4)=NC=NC2N1
x3402	0.32/0.22	3	AVI-0000666	Z7703987957		Cl.FC=1C=CC2=C(C1)NC=3N=CN=C(NN4C(CCC4=O)C5=CC=CS5)C23
x3632	0.34/0.24	11	AVI-0003732	Z8409070261		O[C@H]1C[C@@H](N(C1)C=2N=CN=C3NC=CC23)C(=O)O.OC(=O)C(F)(F)F
x4031	0.59	15	AVI-0004202	RLA-5837		CC(C)(O)[C@H]1CCCN1C2=C3C(NC(C4=CC=NS4)=C3)=NC=N2
x3937	0.57	19		Z2364889523		CN1CCC(NC=2N=CN=C3NC=4C=C(F)C=CC4C23)C1=O
x4358	0.5	21		Z3335534570		ClC=1C=CC(CNC(=O)C=2N=CN=C3NC=CC23)=NC1
x3600	0.6	23	AVI-0003701	Z8403626476		OCC(O)C1CCCN1C=2N=CN=C3NC=CC23.OC(=O)C(F)(F)F
x3254	0.47	27	AVI-0000560	Z7534232641		O=C1NCCC1NC=2N=CN=C3NC=4C=CC=CC4C23
x3679	0.48/0.10	N/A	AVI-0003663	Z2935921574		C1CC(C2OCCO2)N(C1)C=3N=CN=C4NC=CC34
x3887	0.56	N/A	AVI-0004097	RLA-5781		CC(C)[C@H](CO)NC1=C2C(NC(C3=CC=CN3)=C2)=NC=N1
x3643	0.61	N/A	AVI-0003643	Z1039058672		CCC(CO)NC=1N=CN=C2NC=CC12.OC(=O)C(F)(F)F
x3706	0.44/0.30	N/A	AVI-0003689	Z2433880834		CC=1NC=2N=CN=C(N3C[C@@H](F)C[C@H]3CO)C2C1C
x4232	0.36/0.16	N/A		Z8598075304		OC(=O)CC(NC(=O)C=1N=CC=C2NC=CC12)C=3C=CC(Br)=CC3
x3631	0.78	N/A	AVI-0003731	Z8403626470		OC(=O)C(F)(F)F.OC1(CC=2C=CC=CC2C1)[C@H]3CCCN3C=4N=CN=C5NC=CC45
x3454	0.44/0.29	N/A	AVI-0000712	Z7703983940		Cl.BrC1=CC=2C(NN3C(CCC3=O)C=4C=CC=CC4)=NC=NC2N1
x3963	0.59	N/A	AVI-0004193	RLA-5826		O=C1CCCN1NC2=NC=NC3=C2NC=C3
x4201	0.49	N/A	AVI-0004332	RLA-5902		O=C1CCCN1Nc1ncnc2[nH]c3cc(c4cn(C5CCCC5)nn4)ccc3c12
x3691	0.62	9	AVI-0003674	Z1801688191		CC=1C=CC=CC1CC(CO)NC=2N=CN=C3NC=CC23.OC(=O)C(F)(F)F
x3247	0.56	9	AVI-0000549	Z7534232230		OC(=O)CC(NC(=O)C1=CC=CC2=NC=CN12)C=3C=CC(Cl)=C(F)C3
x3670	0.24/0.41	11	AVI-0003653	Z2976869721		OCC1CCN1C=2N=CN=C3NC=CC23.OC(=O)C(F)(F)F
x3952	0.6	18	AVI-0004108	RLA-5809		CC(C)[C@H](CO)Nc1ncnc2[nH]c(c3nccs3)cc12
x3867	0.58	19	AVI-0004059	Z2364949238		CC(C)(O)C1CCCN1C=2N=CN=C3NC=4C=C(F)C=CC4C23.OC(=O)C(F)(F)F
x4121	0.6	27	AVI-0004277	Z5321631952		FC=1C=CC2=C(C1)NC=3N=CN=C(N4CC5(C4)CCCNC5=O)C23
x3994	0.5	N/A	AVI-0004213	RLA-5851		OC[C@@H](C(C)C)NC1=NC=NC2=C1C=C(C3=C(C#N)C=CC=C3)N2
x4107	0.66	N/A	AVI-0004267	RLA-5873		CC(C)[C@H](CO)NC1=C2C(NC(C3=CC=CO3)=C2)=NC=N1
x4175	0.53	N/A	AVI-0004310	Z2615544162		CC1(C)CCC(O)(CNC=2N=CN=C3NC=CC23)CC1
x4008	0.36/0.29	N/A	AVI-0004106	RLA-5807		O=C(NCc1ccnc2[nH]ccc12)c1ccccc1
x3690	0.57	N/A	AVI-0003673	Z3393917102		OCC(CC1=NC=CS1)NC=2N=CN=C3NC=CC23.OC(=O)C(F)(F)F
x3991	0.39	9	AVI-0004249	RLA-5848		O=C1CCC(C2=CC=CC=C2)N1NC3=NC=NC(I)=C3
x3753	0.6	16	AVI-0003766	RLA-5752		O=C1CCCN1NC2=NC=NC3=C2C4=CC=CC(NS(=O)(NC)=O)=C4N3
x3668	0.63	41	AVI-0003651	Z1207830741		OCC(NC=1N=CN=C2NC=CC12)C3CC3.OC(=O)C(F)(F)F
x3677	0.54	44	AVI-0003660	Z2861537877		OCC(CC1CCCO1)NC=2N=CN=C3NC=CC23.OC(=O)C(F)(F)F
x3611	0.62	44	AVI-0003711	Z8403821678		OCC(CC1=CC=CS1)NC=2N=CN=C3NC=CC23.OC(=O)C(F)(F)F
x3669	0.68	N/A	AVI-0003652	Z2771441504		OC(C1CCCN1C=2N=CN=C3NC=CC23)C=4C=CC=CC4.OC(=O)C(F)(F)F
x3680	0.65	N/A	AVI-0003664	Z2701652501		O[C@@H]1CC[C@H]2CCN([C@@H]12)C=3N=CN=C4NC=CC34.OC(=O)C(F)(F)F |&1:1,4,8,r|
x3244	0.41/0.28/0.17	N/A	AVI-0000550	Z7534232237		OC(=O)C[C@@H](NC(=O)C=1C=NC=C2NC=CC12)C=3C=CC(F)=CC3
x3642	0.56	N/A	AVI-0003642	Z1510302202		OCC(CC(O)C=1C=CC=CC1)NC=2N=CN=C3NC=CC23.OC(=O)C(F)(F)F
x4032	0.54	N/A	AVI-0004203	RLA-5838		O=C1CCCN1NC2=C3C(NC(C4=CC=NS4)=C3)=NC=N2
x3666	0.59	41	AVI-0003648	Z1478321334		CC(C)(C)CC(CO)NC=1N=CN=C2NC=CC12.OC(=O)C(F)(F)F
x3694	0.68	44	AVI-0003677	Z2272746264		OCC(CN1CCCCC1)NC=2N=CN=C3NC=CC23.OC(=O)C(F)(F)F
x3608	0.58	44	AVI-0003709	Z8401013226		OCC(COCC=1C=CC=CC1)NC=2N=CN=C3NC=CC23.OC(=O)C(F)(F)F
x3672	0.52	N/A	AVI-0003655	Z1798480880		CC1CCN(C1CO)C=2N=CN=C3NC=CC23.OC(=O)C(F)(F)F
x3729	0.57	N/A	AVI-0003617	RLA-5729		CC(C)C(NC1=C2C(NC=C2)=NC=N1)C3=CC=C(OCCO4)C4=C3
x3518	0.62	N/A	AVI-0001496	RLA-5689		BrC1=CNC2=NC=NC(NCC(CC)=O)=C21
x3248	0.59	N/A	AVI-0000606	Z929020752		OC(=O)CC(NC(=O)C=1C=CC=C2OCOC21)C=3C=CC(Cl)=CC3
x4344	0.7	N/A		Z3892225360		OCC1CC=CCN1C=2N=CN=C3NC=CC23
x2829	1	N/A	AVI-0000409	RLA-5551		O=C1CCCN1NC2=NC=NC(NC3=C(F)C=CC=C3)=C2
x3460	0.27/0.25/0.32	3	AVI-0000683	Z7703986108		Cl.CC1=CC=2C(NN3C(CCC3=O)C4=CC=CS4)=NC=NC2N1
x3703	0.58/0.21	5	AVI-0003686	Z1958894448		OCC(CC=1C=CC(I)=CC1)NC=2N=CN=C3NC=CC23.OC(=O)C(F)(F)F
x4359	0.61	21		Z7693415878		O=C(NCC=1C=NC=CN1)C=2N=CN=C3NC=CC23
x4346	0.73	31		Z2771029423		CC1(C)CNC(=O)C1NC=2N=CN=C3NC=CC23
x2915	1	N/A	AVI-0000407	RLA-5579		O=C1CCCN1NC2=C3C(NC4=C3C=CC=N4)=NC=N2
x4337	0.64	N/A		Z2689779363		O=C1NCCCC1NC=2N=CN=C3NC=CC23
x3705	0.81	N/A	AVI-0003688	Z1508065853		OCC1(CC1)NC=2N=CN=C3NC=CC23.OC(=O)C(F)(F)F
x3692	0.72	9	AVI-0003675	Z1801715104		CC=1C=CC=C(CC(CO)NC=2N=CN=C3NC=CC23)C1.OC(=O)C(F)(F)F
x3429	0.62	9	AVI-0000728	Z7703988837		O=C1CCC(N1NC=2N=CN=C3NC=4C=CC=CC4C23)C=5C=CC=CC5
x3998	0.73	14	AVI-0004109	RLA-5811		O=C(NCC)NC1=C2C(C(C(N3CCC[C@@H]3C(C)(O)C)=NC=N4)=C4N2)=CC=C1
x4372	0.66	15	AVI-0004683	RLA-5994		CC(C)[C@H](CO)NC1=C2C(NC(C3=C(C#N)SC=C3)=C2)=NC=N1
x4392	0.62	40		Z1509330817		CC1CN(CCN1)C=2N=CN=C3NC=CC23
x3636	0.57	N/A	AVI-0003636	Z2272195791		CC(C)(O)C1CCCN1C=2N=CN=C3NC=4C=CC=CC4C23.OC(=O)C(F)(F)F
x3543	0.65	N/A	AVI-0003576	RLA-5719		CC1=CNC2=NC=NC(NCC(CC)=O)=C21
x3866	0.69	N/A	AVI-0004066	Z1665819472		OC[C@H](CC=1C=CC(O)=CC1)NC=2N=CN=C3NC=CC23.OC(=O)C(F)(F)F
x2832	1	N/A	AVI-0000412	RLA-5544		O=C1CCCN1NC2=NC=NC(NC3=CC=CC=C3)=C2
x4000	0.4/0.28	6	AVI-0004111	RLA-5813		O=C1CCC(C(F)(F)F)N1NC2=NC=NC3=C2C=C(C4=C(C#N)N(C)N=C4)N3
x3401	0.65	9	AVI-0000665	Z7703988735		Cl.O=C1CCC(N1NC=2N=CN=C3NC=CC23)C=4C=CC=CC4
x3555	0.49	23	AVI-0001494	RLA-5687		OC1(CCC1)CNC2=C(C(Br)=CN3)C3=NC=N2
x3892	0.64	N/A	AVI-0004054	RLA-5786		N#CC1=C(C2=CC(C(N[C@H](C(C)C)CO)=NC=N3)=C3N2)C=NN1C
x3437	0.27/0.33/0.63	N/A	AVI-0000701	Z7703984477		Cl.CCC1=CNC=2N=CN=C(NN3C(CCC3=O)C4=CC=CS4)C12
x3410	0.65	N/A	AVI-0000673	Z7703987401		Cl.COC(=O)C1=CC=2C(NN3C(CCC3=O)C=4C=CC=CC4)=NC=NC2N1
x3637	0.66	N/A	AVI-0003637	Z1521885700		OCC(CC(F)(F)F)NC=1N=CN=C2NC=CC12.OC(=O)C(F)(F)F
x3420	0.5	N/A	AVI-0000722	Z7703987981		IC1=CC=2C(NN3C(CCC3=O)C=4C=CC=CC4)=NC=NC2N1
x3459	0.34/0.49	3	AVI-0000682	Z7703986624		Cl.ClC1=CC=2C(NN3C(CCC3=O)C=4C=CC=CC4)=NC=NC2N1
x3463	0.72	9	AVI-0000686	Z7703986061		Cl.CC1=CC=2C(NN3C(CCC3=O)C=4C=CC=CC4)=NC=NC2N1
x4365	0.63	14	AVI-0004635	RLA-5944		O=C(NC1=CC=CC2=C1NC3=C2C(NN4C(CCC4(C)C)=O)=NC=N3)NC5CC5
x4374	0.73	16		RLA-5987		OC[C@@H](C(C)C)NC1=NC=NC2=C1C=C(C(NCC3(CC3)N)=O)N2
x3960	0.61	31	AVI-0004190	RLA-5823		CC(C)[C@H](CO)NC1=NC=NC2=C1NC=C2
x2820	1	N/A	AVI-0000408	RLA-5552		O=C1CCCN1NC2=NC=NC(NC3=CC(F)=CC=C3)=C2
x3421	0.55	9	AVI-0000723	Z7703988152		IC1=CNC=2N=CN=C(NN3C(CCC3=O)C=4C=CC=CC4)C12
x3610	0.68/0.30	10	AVI-0003710	Z8400903842		OC[C@@H]1CC2(CC2)CN1C=3N=CN=C4NC=CC34.OC(=O)C(F)(F)F
x4373	0.69	18	AVI-0004684	RLA-5995		CC(C)[C@H](CO)NC1=C2C(NC(C3=CSC=C3C#N)=C2)=NC=N1
x4186	0.63	34	AVI-0004322	Z4966734394		Cl.OC1(CNC=2N=CN=C3NC=CC23)CCCSC1
x3628	0.7	43	AVI-0003728	Z8403628635		OCC1CC2(CCC2)CN1C=3N=CN=C4NC=CC34.OC(=O)C(F)(F)F
x3253	0.52	N/A	AVI-0000572	Z7534233066		OCCC(NC(=O)C=1C=NC=C2N=CNC12)C=3C=CC(Br)=CC3
x3888	0.72	N/A	AVI-0004098	RLA-5782		O=C1CCC(C)(C)N1NC2=C3C(NC(C4=CC=CS4)=C3)=NC=N2
x3844	0.56	N/A	AVI-0003869	RLA-5776		O=C1CCC(C)(C)N1NC2=NC=NC3=C2C=C(Br)N3
x3851	0.64	N/A	AVI-0004053	RLA-5785		O=C1CCCN1NC2=NC=NC3=C2C=C(C4=C(C#N)N(C)N=C4)N3
x4233	0.59	N/A		Z8598075305		OC(=O)CC(NC(=O)C=1C=CN=C2NC=CC12)C=3C=CC(Br)=CC3
x3538	0.65	N/A	AVI-0003363	RLA-5709		O=C1CCCN1NC2=C(C3=CN=NN3CCO)C=NC=N2
x4361	0.88	2		Z8773349105		O=C(NCC1=CC=CC(=O)N1)C=2N=CN=C3NC=CC23
x3868	0.76	9	AVI-0000665	Z8097378186		Cl.O=C1CCC(N1NC=2N=CN=C3NC=CC23)C=4C=CC=CC4
x3627	0.66	43	AVI-0003727	Z8403626472		OCC1CC2(CN1C=3N=CN=C4NC=CC34)CCCCC2.OC(=O)C(F)(F)F
x4158	0.46/0.54	N/A	AVI-0004333	RLA-5903		CC(C)[C@H](CO)Nc1ncnc2[nH]c(I)cc12
x4115	0.78	N/A	AVI-0004272	RLA-5878		CC(C)[C@H](CO)NC1=C2C(NC(C3=CN=CN=C3)=C2)=NC=N1
x3623	0.75	N/A	AVI-0003723	Z2433778932		CC=1NC=2N=CN=C(N3CC(F)(F)CC3CO)C2C1C
x3436	0.47/0.36	N/A	AVI-0000700	Z7703984436		Cl.CCC1=CNC=2N=CN=C(NN3C(CCC3=O)C=4C=CC=CC4)C12
x3288	0.66	N/A	AVI-0000558	Z7534232443		Cl.CCOC(=O)C[C@@H](NC(=O)C=1C=CN=C2NCCC21)C=3C=CC(F)=CC3F
x3432	0.72	16	AVI-0000740	Z7703962752		CC(C)(OC(C1=CC2=C(N1)N=CN=C2NN3CCCC3=O)=O)C
x3673	0.79	21	AVI-0003656	Z2052756022		CO[C@H]1C[C@@H](CO)N(C1)C=2N=CN=C3NC=CC23.OC(=O)C(F)(F)F
x3840	0.84	N/A	AVI-0003864	RLA-5762		CC(C)(O)[C@H]1CCCN1C2=NC=NC(NC(NCC)=O)=C2
x3890	0.73	N/A	AVI-0004052	RLA-5784		O=C1CCC(C)(C)N1NC2=NC=NC3=C2C=C(C4=C(C#N)N(C)N=C4)N3
x3476	0.4/0.46	3	AVI-0000733	Z7703986590		CC=1NC=2N=CN=C(NN3C(CCC3=O)C4=CC=CS4)C2C1C
x3521	0.85	14	AVI-0001500	RLA-5692		O=C1CCCN1NC2=NC=NC3=C2C4=CC=CC(NC(NCC)=O)=C4N3
x4110	0.72	18	AVI-0004268	RLA-5874		CC(C)[C@H](CO)NC1=C2C(NC(C3=CNN=C3)=C2)=NC=N1
x3446	0.39/0.54	N/A	AVI-0000708	Z7703984332		Cl.CCC1=CNC=2N=CN=C(NN3C(C)CCC3=O)C12
x3411	0.39/0.36	N/A	AVI-0000675	Z7703988653		Cl.O=C1CCC(N1NC=2N=CN=C3NC=C(C#N)C23)C4=CC=CS4
x3406	0.65/0.27	3	AVI-0000670	Z7703988620		Cl.O=C1CCC(N1NC=2N=CN=C3NC=C(C#N)C23)C=4C=CC=CC4
x3533	0.81	N/A	AVI-0003572	RLA-5704		OC1(CCC1)CNC2=C(C(C#N)=CN3)C3=NC=N2
x3474	0.7	16	AVI-0000695	Z7703985605		Cl.CC1CCC(=O)N1NC=2N=CN=C3NC(=CC23)C(=O)OC(C)(C)C
x4016	0.53	34	AVI-0004118	RLA-5822		OC1(CNc2ncnc3[nH]c(I)cc23)CCCCC1
x3450	0.86	N/A	AVI-0000710	Z7703985079		Cl.CC1CCC(=O)N1NC=2N=CN=C3NC(C)=CC23
x3451	0.9	N/A	AVI-0000711	Z7703962766		CCC1=CNC2=C1C(NN3CCCC3=O)=NC=N2
x3396	0.74	N/A	AVI-0000663	Z7703963119		Cl.COC(=O)C1=CC2=C(NN3CCCC3=O)NC=NC2=N1
x3607	0.77	N/A	AVI-0003708	Z8401013335		OCC1CC2(CCCC2)CN1C=3N=CN=C4NC=CC34.OC(=O)C(F)(F)F
x3467	0.78	N/A	AVI-0000690	Z7703962992		ClC1=CC2=C(N=CN=C2N1)NN3CCCC3=O
x4114	0.74	18	AVI-0004271	RLA-5877		CC(C)[C@H](CO)NC1=C2C(NC(C3=CN=CC=C3)=C2)=NC=N1
x3462	0.73	N/A	AVI-0000685	Z7703985800		Cl.CC1CCC(=O)N1NC=2N=CN=C3NC(Cl)=CC23
x4071	0.57	N/A	AVI-0004282	Z4026878131		O=S1CC2CC(CN(C2)C=3N=CN=C4NC=5C=CC=CC5C34)C1
x3453	0.68	N/A	AVI-0000743	Z7703962703		BrC1=CC2=C(N=CN=C2N1)NN3CCCC3=O
x3466	0.58/0.32	3	AVI-0000689	Z7703986795		Cl.ClC1=CNC=2N=CN=C(NN3C(CCC3=O)C=4C=CC=CC4)C12
x3471	0.85	9	AVI-0000732	Z7703986548		CC=1NC=2N=CN=C(NN3C(CCC3=O)C=4C=CC=CC4)C2C1C
x3970	0.86	31	AVI-0004200	RLA-5833		CC1=CNC2=NC=NC(N[C@H]([C@@H](CC)C)CO)=C21
x3682	0.85	N/A	AVI-0003666	Z3562028651		CCC(O)[C@H]1CCCN1C=2N=CN=C3NC=CC23.OC(=O)C(F)(F)F
x3480	0.93	N/A	AVI-0000697	Z7703962966		Cl.CC=1NC=2N=CN=C(NN3CCCC3=O)C2C1C
x3404	0.49/0.14/0.57	N/A	AVI-0000668	Z7703987433		Cl.COC(=O)C1=CC=2C(NN3C(CCC3=O)C4=CC=CS4)=NC=NC2N1
x3439	0.45/0.73	3	AVI-0000703	Z7703984087		Cl.BrC1=CNC=2N=CN=C(NN3C(CCC3=O)C=4C=CC=CC4)C12
x3522	0.86	16	AVI-0001501	RLA-5693		O=C1CCCN1NC2=NC=NC3=C2C4=CC=CC(NC(C)=O)=C4N3
x3995	0.85	19		Z8607420862		CC1CCN(NC=2N=CN=C3NC=4C=C(F)C=CC4C23)C1=O
x3763	0.63	N/A	AVI-0003579	RLA-5739		O=C(NC(CC1(CS(C1)(=O)=O)O)C2=CC=CC=C2)C3=C4C(NC=C4)=NC=N3
x3469	0.92	N/A	AVI-0000692	Z7703963003		ClC1=CNC2=NC=NC(NN3CCCC3=O)=C12
x4034	0.77	19	AVI-0004205	RLA-5840		O=C1CCC(C)(C)N1NC2=NC=NC3=C2C4=C(C(N)=CC=C4)N3
x3912	0.92	19	AVI-0004060	Z8445435718		FC=1C=CC2=C(C1)NC=3N=CN=C(NN4CCCCC4=O)C23
x3472	0.93	N/A	AVI-0000693	Z7703985234		Cl.CC1CCC(=O)N1NC=2N=CN=C3NC=C(C#N)C23
x3603	0.82	N/A	AVI-0003704	Z8403821676		CC1(C)C[C@@H](CO)N(C1)C=2N=CN=C3NC=CC23.OC(=O)C(F)(F)F
x3395	0.87	N/A	AVI-0000662	Z7703963242		O=C1CCCN1NC2=C3C(C#N)=CNC3=NC=N2
x3458	0.46/0.24/0.41	N/A	AVI-0000681	Z7703986849		Cl.ClC1=CNC=2N=CN=C(NN3C(CCC3=O)C4=CC=CS4)C12
x4377	0.92	2		Z8773349146		OC=1C=CC=CC1C2CCN(C2)C=3N=CN=C4NC=CC34
x3874	0.96	18	AVI-0003767	RLA-5753		CCNC(=O)Nc1cc(NN2CCCC2=O)ncn1
x4329	0.98	N/A		Z8712398832		O=C1CCCCN1NC=2N=CN=C3NC=CC23
x3412	0.67	19	AVI-0000676	Z7703987548		Cl.COC(=O)C=1NC=2N=CN=C(NN3C(C)CCC3=O)C2C1Br
x4088	0.92	N/A	AVI-0004223	RLA-5858		CC(C)(O)[C@H]1CCCN1C2=C3C(NC(C4=CC=NN4)=C3)=NC=N2
x3431	0.72	9	AVI-0000730	Z7703988293		NC(=O)C1=CNC=2N=CN=C(NN3C(CCC3=O)C=4C=CC=CC4)C12
x4125	0.96	N/A	AVI-0004278	Z5444406152		OCC1CN(CCS1(=O)=O)C=2N=CN=C3NC=4C=CC=CC4C23
x3516	0.85	N/A	AVI-0001497	RLA-5686		O=S(NC1=NC=NC2=C1C=CN2)(CC3=CC=CC=C3)=O
x4102	0.96	16	AVI-0004264	RLA-5870		O=C(NCC1CC1)C2=CC(C(NN3CCCC3=O)=NC=N4)=C4N2
x3433	0.87	N/A	AVI-0000698	Z7703962709		BrC1=CNC2=NC=NC(NN3CCCC3=O)=C12
x3426	0.76	N/A	AVI-0000727	Z7703984940		CC1CCC(=O)N1NC=2N=CN=C3NC(Br)=CC23
x3479	0.78	N/A	AVI-0000736	Z7703985891		CC1CCC(=O)N1NC=2N=CN=C3NC(I)=CC23
