## Supplementary Table 2 for "Crystallographic Ensembles Reveal the Structural Basis of Binding Entropy in SARS-CoV2 Macrodomain"

### Sheet: summary
model	AVI-ID	SMILES	PDB code
x3479	AVI-0000736	CC1CCC(=O)N1NC=2N=CN=C3NC(I)=CC23	13VB
x3458	AVI-0000681	Cl.ClC1=CNC=2N=CN=C(NN3C(CCC3=O)C4=CC=CS4)C12	13VC

### Sheet: table_one
Compound	AVI-0000736	AVI-0000681
PDB code	13VB	13VC
Ligand occupancy (%)	90	66
Beam line	ALS BEAMLINE 8.3.1	ALS BEAMLINE 8.3.1
Strategy	Energy: 14000 eV, Transmission: 100%, Beam size: 100x100 μm, Detector distance: 175 mm, Delta phi: 0.1°, Exposure time: 0.1 s, Number of images: 1800	Energy: 14000 eV, Transmission: 100%, Beam size: 100x100 μm, Detector distance: 175 mm, Delta phi: 0.1°, Exposure time: 0.1 s, Number of images: 1800
Wavelength (Å)	0.88557	0.88557
Resolution range	33.37 - 1.0 (1.036 - 1.0)	39.71 - 1.0 (1.036 - 1.0)
Space group	P 43	P 43
Unit cell	88.723 88.723 39.407 90 90 90	88.785 88.785 39.527 90 90 90
Total reflections	1040936 (79191)	1049938 (79886)
Unique reflections	164425 (15620)	166127 (16419)
Multiplicity	6.3 (5.1)	6.3 (4.8)
Completeness (%)	99.35 (94.61)	99.86 (99.08)
Mean I/sigma(I)	18.71 (2.06)	12.96 (0.75)
Wilson B-factor	10.13	12.23
R-merge	0.04171 (0.5477)	0.05013 (1.535)
R-meas	0.04548 (0.6105)	0.05461 (1.722)
R-pim	0.01792 (0.2636)	0.02147 (0.7619)
CC1/2	0.999 (0.866)	0.999 (0.473)
CC*	1 (0.964)	1 (0.802)
Reflections used in refinement	164403 (15621)	166013 (16419)
Reflections used for R-free	7937 (734)	8004 (754)
R-work	0.1343 (0.2220)	0.1589 (0.4377)
R-free	0.1500 (0.2242)	0.1730 (0.4461)
CC(work)	0.970 (0.933)	0.967 (0.768)
CC(free)	0.966 (0.948)	0.959 (0.771)
Number of non-hydrogen atoms	3754	3858
- macromolecules	3298	3435
- ligands	31	34
- solvent	437	401
Protein residues	336	337
RMS (bonds) (Å)	0.004	0.082
RMS (angles) (°)	0.77	1.26
Ramachandran favored (%)	99.1	99.4
Ramachandran allowed (%)	0.9	0.6
Ramachandran outliers (%)	0	0
Rotamer outliers (%)	1.38	2.42
Clashscore	0.9	1.88
Average B-factor	15.31	19.52
- macromolecules	14.15	18.22
- ligands	10.69	15.06
- solvent	24.32	30.87
